# Endogenous retrovirus-like proteins recruit UBQLN2 to stress granules and alter their functional properties

**DOI:** 10.1101/2024.10.24.620053

**Authors:** Harihar M. Mohan, Martin G. Fernandez, Camellia Huang, Rita Lin, Jaimie H. Ryou, Donald Seyfried, Nikolas Grotewold, Alexandra M. Whiteley, Sami J. Barmada, Venkatesha Basrur, Shyamal Mosalaganti, Henry L. Paulson, Lisa M. Sharkey

**Affiliations:** Cellular and Molecular Biology Program, University of Michigan Medical School, Ann Arbor, MI 48109, United States; Department of Neurology, University of Michigan Medical School, Ann Arbor, MI 48109, United States; Life Sciences Institute, University of Michigan, Ann Arbor, MI 48109, United States; Department of Biophysics, College of Literature, Science and the Arts, University of Michigan, 48109, United States; Medical Scientist Training Program, University of Michigan Medical School, Ann Arbor, MI 48109, United States; Department of Biochemistry, University of Colorado Boulder, Boulder, CO 80309, United States; University of Michigan Proteomics Resource Facility, University of Michigan Medical School, Ann Arbor, MI 48109, United States; Department of Cell and Developmental Biology, University of Michigan Medical School, Ann Arbor, MI 48109, United States; Department of Biological Chemistry, University of Michigan Medical School, Ann Arbor, MI 48109, United States

## Abstract

The human genome is replete with sequences derived from foreign elements including endogenous retrovirus-like proteins of unknown function. Here we show that UBQLN2, a ubiquitin-proteasome shuttle factor implicated in neurodegenerative diseases, is regulated by the linked actions of two retrovirus-like proteins, RTL8 and PEG10. RTL8 confers on UBQLN2 the ability to complex with and regulate PEG10. PEG10, a core component of stress granules, drives the recruitment of UBQLN2 to stress granules under various stress conditions, but can only do so when RTL8 is present. Changes in PEG10 levels further remodel the kinetics of stress granule disassembly and overall composition by incorporating select extracellular vesicle proteins. Within stress granules, PEG10 forms virus-like particles, underscoring the structural heterogeneity of this class of biomolecular condensates. Together, these results reveal an unexpected link between pathways of cellular proteostasis and endogenous retrovirus-like proteins.
