## Supplementary material for "Endogenous retrovirus-like proteins recruit UBQLN2 to stress granules and alter their functional properties": Data S3

### Sheet: Sheet1
Primer name	Sequence (5' to 3')
Non-targeting guide top	CACCGGATACGTCGGTACCGGACCG
Non-targeting guide bottom	AAACCGGTCCGGTACCGACGTATCC
RTL8 guide 2 top	CACCGGTTCTCGTCCACGAACATGT
RTL8 guide 2 bottom	AAACACATGTTCGTGGACGAGAACC
PEG10 guide 1 top	CACCGGATCATGGCTCGGACGAACA
PEG10 guide 1 bottom	AAACTGTTCGTCCGAGCCATGATCC
PEG10 guide 3 top	CACCGGCTGATTGACCAGTACCACG
PEG10 guide 3 bottom	AAACCGTGGTACTGGTCAATCAGCC
UBQLN2 guide 2 top	CACCGACGCAGCCTAGCAATGCCGC
UBQLN2 guide 2 bottom	AAACGCGGCATTGCTAGGCTGCGTC
G3BP1 guide 5 top	CACCTCCATGAAGATTCACTGCCG
G3BP1 guide 5 bottom	AAACCGGCAGTGAATCTTCATGGA
U6 promoter FP	GAGGGCCTATTTCCCATGATTC
BGHpA RP	CAGGGTCAAGGAAGGCAC
IRES seq F1	GTATGGGATCTGATCTGGGG
PEG10 seq F1	AAAGAAAGACGCAGAAAGCTGAAC
PEG10 seq R1	TCTGCGTCTTTCTTTTTCTTCC
CMVf	CGCAAATGGGCGGTAGGCGTG
RTL8C del N FP	GCAGCGGCAGCATGCCGATTCCCTTTCC
RTL8C del N RP	GGAAAGGGAATCGGCATGCTGCCGCTGC
RTL8C siRTL8 resistant FP	CTGGAGAACGTGTTCTCGTCGACAAACATATAGCTTCCCGTCTGCACGATGAACTC
RTL8C siRTL8 resistant RP	GAGTTCATCGTGCAGACGGGAAGCTATATGTTTGTCGACGAGAACACGTTCTCCAG
PEG10 gag-pol P682* FP	ACACTGGTACCGCCAGTGACCGGTACCACAGTACC
PEG10 gag-pol P682* RP	GGTACTGTGGTACCGGTCACTGGCGGTACCAGTGT
PEG10 A1568 FP	CGCCGGCGGGAAAACTCCCCGGC
PEG10 A1568 RP	GCCGGGGAGTTTTCCCGCCGGCG
PEG10 CFP stop FP	CCCATCCTGGTCTAGCTGGACGGCG
PEG10 CFP stop RP	CGCCGTCCAGCTAGACCAGGATGGG
